# CD4+CCR6+ T cells dominate the BCG-induced transcriptional signature

**DOI:** 10.1101/2021.08.20.457054

**Authors:** Akul Singhania, Paige Dubelko, Rebecca Kuan, William D. Chronister, Kaylin Muskat, Jyotirmoy Das, Elizabeth J. Phillips, Simon A. Mallal, Grégory Seumois, Pandurangan Vijayanand, Alessandro Sette, Maria Lerm, Bjoern Peters, Cecilia S. Lindestam Arlehamn

## Abstract

The century-old *Mycobacterium bovis* Bacillus Calmette-Guerin (BCG) remains the only licensed vaccine against tuberculosis (TB). Despite this, there is still a lot to learn about the immune response induced by BCG, both in terms of phenotype and specificity. Here, we investigated immune responses in adult individuals pre and 8 months post BCG vaccination. We specifically determined changes in gene expression, cell subset composition, DNA methylome, and the TCR repertoire induced in PBMCs and CD4 memory T cells associated with antigen stimulation by either BCG or a *Mycobacterium tuberculosis* (*Mtb*)-derived peptide pool. Following BCG vaccination, we observed increased frequencies of CCR6+ CD4 T cells, which includes both Th1* and Th17 subsets, and mucosal associated invariant T cells (MAITs). A large number of immune response genes and pathways were upregulated post BCG vaccination with similar patterns observed in both PBMCs and memory CD4 T cells, thus suggesting a substantial role for CD4 T cells in the cellular response to BCG. These upregulated genes and associated pathways were also reflected in the DNA methylome. We described both qualitative and quantitative changes in the BCG-specific TCR repertoire post vaccination, and importantly found evidence for similar TCR repertoires across different subjects. The immune signatures defined herein can be used to track and further characterize immune responses induced by BCG, and can serve as reference for benchmarking novel vaccination strategies.
