## Supplementary table 2 for "CD4+CCR6+ T cells dominate the BCG-induced transcriptional signature"

### Sheet: Sheet1
Pathway	Source	343 genes (post-vaccination, BCG stim, PBMC)		141 genes (pre-vaccination, BCG stim, PBMC)		113 genes (post-vaccination, MTB300 stim, PBMC)		106 genes (pre-vaccination, MTB300 stim, PBMC)		467 genes (post-vaccination, BCG stim, CD4)		144 genes (pre-vaccination, BCG stim, CD4)
		p-value	FDR BH p-value	p-value	FDR BH p-value	p-value	FDR BH p-value	p-value	FDR BH p-value	p-value	FDR BH p-value	No significant pathways
Cytokine-cytokine receptor interaction	BioSystems: KEGG	8.542e-29	5.548e-26	3.457e-08	2.724e-05	5.945e-06	0.0008216			2.97e-22	1.25e-19
Cytokine Signaling in Immune system	BioSystems: REACTOME	5.558e-29	5.548e-26	1.009e-05	0.001136	2.284e-13	1.578e-10			1.57e-48	2.63e-45
Genes encoding secreted soluble factors	MSigDB C2 BIOCARTA (v6.0)	1.352e-20	5.853e-18	0.0001053	0.008299					9.21e-07	3.03e-05
Signaling by Interleukins	BioSystems: REACTOME	4.661e-17	1.514e-14	2.264e-07	8.921e-05	9.343e-05	0.01076			3.8e-19	1.27e-16
Ensemble of genes encoding ECM-associated proteins including ECM-affilaited proteins, ECM regulators and secreted factors	MSigDB C2 BIOCARTA (v6.0)	1.548e-15	4.021e-13	8.359e-06	0.001098					0.00102	0.0121
Jak-STAT signaling pathway	BioSystems: KEGG	5.637e-15	1.22e-12			0.0004004	0.02521			2.52e-14	3.94e-12
IL23-mediated signaling events	BioSystems: Pathway Interaction Database	3.555e-14	6.598e-12							6e-15	1.26e-12
Interleukin-10 signaling	BioSystems: REACTOME	9.598e-14	1.558e-11	2.588e-06	0.0005098					1.3e-11	1.28e-09
IL-17 signaling pathway	BioSystems: KEGG	6.079e-13	8.774e-11							1.66e-09	9.96e-08
Interferon gamma signaling	BioSystems: REACTOME	7.304e-13	9.488e-11			5.712e-09	1.316e-06			1.25e-16	3.49e-14
IL12-mediated signaling events	BioSystems: Pathway Interaction Database	2.644e-12	3.123e-10							7.59e-15	1.42e-12
Ensemble of genes encoding extracellular matrix and extracellular matrix-associated proteins	MSigDB C2 BIOCARTA (v6.0)	4.326e-12	4.683e-10	0.0001899	0.0136	0.0004621	0.02521
Chemokine receptors bind chemokines	BioSystems: REACTOME	3.375e-11	3.372e-09							0.000211	0.00365
Cytokines and Inflammatory Response	MSigDB C2 BIOCARTA (v6.0)	4.321e-11	4.009e-09							1.46e-09	9.13e-08
TNF signaling pathway	BioSystems: KEGG	8.306e-11	7.193e-09	2.558e-06	0.0005098					3.52e-12	3.69e-10
Interleukin-4 and 13 signaling	BioSystems: REACTOME	1.913e-10	1.553e-08	3.843e-06	0.0006057					1.16e-13	1.4e-11
Interferon Signaling	BioSystems: REACTOME	5.995e-10	4.581e-08			2.71e-10	9.365e-08			2.01e-24	1.13e-21
NOD-like receptor signaling pathway	BioSystems: KEGG	1.055e-08	7.611e-07			0.0006314	0.03117			6.95e-11	6.14e-09
Inflammatory bowel disease (IBD)	BioSystems: KEGG	1.908e-08	1.305e-06	1.377e-05	0.001356					2.62e-14	3.94e-12
Chemokine signaling pathway	BioSystems: KEGG	2.939e-08	1.909e-06							0.000264	0.00443
Cytokine Network	MSigDB C2 BIOCARTA (v6.0)	5.215e-08	3.226e-06							1.01e-09	7.05e-08
Th17 cell differentiation	BioSystems: KEGG	5.954e-08	3.515e-06							2.68e-11	2.5e-09
Rheumatoid arthritis	BioSystems: KEGG	6.823e-08	3.853e-06	8.814e-05	0.007717					9.3e-14	1.2e-11
Calcineurin-regulated NFAT-dependent transcription in lymphocytes	BioSystems: Pathway Interaction Database	1.534e-07	7.97e-06							2.81e-14	3.94e-12
African trypanosomiasis	BioSystems: KEGG	1.501e-07	7.97e-06							2.56e-05	0.000615
Interleukin signaling pathway	PantherDB	7.487e-07	3.539e-05							1.58e-10	1.33e-08
Metallothioneins bind metals	BioSystems: REACTOME	7.628e-07	3.539e-05
Response to metal ions	BioSystems: REACTOME	7.628e-07	3.539e-05
TNFs bind their physiological receptors	BioSystems: REACTOME	7.954e-07	3.563e-05							4e-08	1.97e-06
NF-kappa B signaling pathway	BioSystems: KEGG	1.037e-06	4.492e-05							2.68e-10	2.04e-08
Downstream signaling in naive CD8+ T cells	BioSystems: Pathway Interaction Database	2.714e-06	0.0001137							4.3e-08	2.06e-06
Salmonella infection	BioSystems: KEGG	3.119e-06	0.0001266							7.04e-05	0.00141
Interferon alpha/beta signaling	BioSystems: REACTOME	3.735e-06	0.0001427			2.081e-07	3.594e-05			1.81e-25	1.52e-22
IL2-mediated signaling events	BioSystems: Pathway Interaction Database	3.689e-06	0.0001427							6.63e-08	3.01e-06
Regulation of hematopoiesis by cytokines	MSigDB C2 BIOCARTA (v6.0)	4.674e-06	0.0001735							2.68e-05	0.000625
Legionellosis	BioSystems: KEGG	5.698e-06	0.0002056							1.01e-05	0.000277
Graft-versus-host disease	BioSystems: KEGG	7.424e-06	0.0002606							7.62e-07	2.56e-05
IL12 signaling mediated by STAT4	BioSystems: Pathway Interaction Database	8.581e-06	0.0002933							3.55e-07	1.32e-05
IL2 signaling events mediated by STAT5	BioSystems: Pathway Interaction Database	1.312e-05	0.0004371							6.39e-07	2.23e-05
Glucocorticoid receptor regulatory network	BioSystems: Pathway Interaction Database	1.578e-05	0.0005075							2.24e-09	1.29e-07
IL4-mediated signaling events	BioSystems: Pathway Interaction Database	1.602e-05	0.0005075							0.000202	0.00354
Toll-like receptor signaling pathway	BioSystems: KEGG	1.734e-05	0.0005364							6.41e-08	2.99e-06
TNFR2 non-canonical NF-kB pathway	BioSystems: REACTOME	2.051e-05	0.0006197							1.95e-10	1.56e-08
Malaria	BioSystems: KEGG	2.51e-05	0.0007412							0.00154	0.0165
Herpes simplex infection	BioSystems: KEGG	2.964e-05	0.0008371							2.24e-13	2.51e-11
Measles	BioSystems: KEGG	2.956e-05	0.0008371							1.47e-09	9.13e-08
Peptide ligand-binding receptors	BioSystems: REACTOME	3.509e-05	0.0009699
Amoebiasis	BioSystems: KEGG	5.615e-05	0.001519							3.53e-05	0.00079
Hematopoietic cell lineage	BioSystems: KEGG	6.094e-05	0.001615							7.04e-06	0.0002
Influenza A	BioSystems: KEGG	6.822e-05	0.001772							5.32e-15	1.26e-12
Growth hormone receptor signaling	BioSystems: REACTOME	7.14e-05	0.001819			0.0004743	0.02521			3.28e-05	0.000755
IFN-gamma pathway	BioSystems: Pathway Interaction Database	7.301e-05	0.001824							0.00347	0.0295
IL27-mediated signaling events	BioSystems: Pathway Interaction Database	8.711e-05	0.002093							4.16e-10	3.04e-08
Regulation of IFNG signaling	BioSystems: REACTOME	8.863e-05	0.002093							7.07e-07	2.42e-05
Adhesion and Diapedesis of Granulocytes	MSigDB C2 BIOCARTA (v6.0)	8.863e-05	0.002093							0.000354	0.00555
Chagas disease (American trypanosomiasis)	BioSystems: KEGG	9.037e-05	0.002096							1.19e-05	0.00032
Type I diabetes mellitus	BioSystems: KEGG	0.0001109	0.002526							7.77e-09	4.08e-07
CTL mediated immune response against target cells	MSigDB C2 BIOCARTA (v6.0)	0.0001192	0.002623							0.00614	0.0428
Erythrocyte Differentiation Pathway	MSigDB C2 BIOCARTA (v6.0)	0.0001192	0.002623
Interferon-gamma signaling pathway	PantherDB	0.0001264	0.002736							6.54e-05	0.00134
Selective expression of chemokine receptors during T-cell polarization	MSigDB C2 BIOCARTA (v6.0)	0.0001505	0.003205							6.8e-06	0.000197
Prolactin signaling pathway	BioSystems: KEGG	0.0002545	0.005332			0.0009104	0.04194			7.34e-05	0.00142
AGE-RAGE signaling pathway in diabetic complications	BioSystems: KEGG	0.0004069	0.008391							4.71e-05	0.001
Interleukin-19, 20, 22, 24	BioSystems: REACTOME	0.0004456	0.009044
G alpha (i) signalling events	BioSystems: REACTOME	0.0004565	0.009123
Osteoclast differentiation	BioSystems: KEGG	0.000563	0.01075							2.24e-07	9.16e-06
IL-2 Receptor Beta Chain in T cell Activation	MSigDB C2 BIOCARTA (v6.0)	0.0005577	0.01075							3.8e-07	1.39e-05
Allograft rejection	BioSystems: KEGG	0.0005577	0.01075							4.46e-06	0.000131
Dendritic cells in regulating TH1 and TH2 Development	MSigDB C2 BIOCARTA (v6.0)	0.0005784	0.01089							0.0022	0.0211
Interferon gamma pathway.	MSigDB C2 BIOCARTA (v6.0)	0.0006281	0.01166							0.00178	0.0182
HTLV-I infection	BioSystems: KEGG	0.0007448	0.01363							2.35e-09	1.32e-07
Erythropoietin mediated neuroprotection through NF-kB	MSigDB C2 BIOCARTA (v6.0)	0.0008522	0.01496							0.0024	0.0223
Granzyme A mediated Apoptosis Pathway	MSigDB C2 BIOCARTA (v6.0)	0.0008522	0.01496
Interleukin-6 signaling	BioSystems: REACTOME	0.0008522	0.01496
Apoptosis	BioSystems: KEGG	0.0008661	0.015							5.12e-07	1.83e-05
cyanoamino acid metabolic	Pathway Ontology	0.0009555	0.01633
Cytosolic DNA-sensing pathway	BioSystems: KEGG	0.0009963	0.01681							0.00599	0.0426
HIF-1-alpha transcription factor network	BioSystems: Pathway Interaction Database	0.001081	0.01801
Interleukin-6 family signaling	BioSystems: REACTOME	0.001293	0.02127							0.00476	0.0376
Th1 and Th2 cell differentiation	BioSystems: KEGG	0.001333	0.02164							1.41e-09	9.13e-08
Calcium signaling in the CD4+ TCR pathway	BioSystems: Pathway Interaction Database	0.001488	0.02386							6.54e-05	0.00134
Transcriptional misregulation in cancer	BioSystems: KEGG	0.001551	0.02456							1.68e-05	0.00042
TAK1 activates NFkB by phosphorylation and activation of IKKs complex	BioSystems: REACTOME	0.001702	0.02663
Nicotinate metabolism	BioSystems: REACTOME	0.001936	0.02994
Class A/1 (Rhodopsin-like receptors)	BioSystems: REACTOME	0.002085	0.03186
Mineral absorption	BioSystems: KEGG	0.00216	0.03263
Apoptosis signaling pathway	PantherDB	0.002416	0.03588							2.08e-06	6.45e-05
Pertussis	BioSystems: KEGG	0.002431	0.03588							2.38e-05	0.00058
T cell receptor signaling pathway	BioSystems: KEGG	0.002554	0.037							6.8e-05	0.00138
Autoimmune thyroid disease	BioSystems: KEGG	0.002564	0.037							0.000395	0.00603
IL22 Soluble Receptor Signaling Pathway	MSigDB C2 BIOCARTA (v6.0)	0.002706	0.03863							0.000618	0.00857
Signal transduction through IL1R	MSigDB C2 BIOCARTA (v6.0)	0.002772	0.03914							0.00145	0.0157
The 4-1BB-dependent immune response	MSigDB C2 BIOCARTA (v6.0)	0.003243	0.04299							5.3e-05	0.00111
Cells and Molecules involved in local acute inflammatory response	MSigDB C2 BIOCARTA (v6.0)	0.003243	0.04299
CXCR3-mediated signaling events	BioSystems: Pathway Interaction Database	0.003098	0.04299
IL 17 Signaling Pathway	MSigDB C2 BIOCARTA (v6.0)	0.003243	0.04299
IL-10 Anti-inflammatory Signaling Pathway	MSigDB C2 BIOCARTA (v6.0)	0.003243	0.04299
Insulin resistance	BioSystems: KEGG	0.003164	0.04299
GPCR ligand binding	BioSystems: REACTOME	0.003572	0.04687
eicosanoids metabolic	Pathway Ontology	0.00384	0.04891
Nicotinamide salvaging	BioSystems: REACTOME	0.00384	0.04891
TNFR2 Signaling Pathway	MSigDB C2 BIOCARTA (v6.0)	0.00384	0.04891
IL-6-type cytokine receptor ligand interactions	BioSystems: REACTOME			0.0005344	0.03509
Hyaluronan biosynthesis and export	BioSystems: REACTOME			0.0006414	0.03888
Direct p53 effectors	BioSystems: Pathway Interaction Database			0.0007051	0.03969					3.58e-05	0.00079
Role of Calcineurin-dependent NFAT signaling in lymphocytes	BioSystems: Pathway Interaction Database			0.000761	0.03998
Hydroxycarboxylic acid-binding receptors	BioSystems: REACTOME					0.0001128	0.01114
Antigen processing-Cross presentation	BioSystems: REACTOME					0.0004332	0.02521			0.000319	0.00518
Biosynthesis of unsaturated fatty acids	BioSystems: KEGG					0.0003685	0.02521
Cross-presentation of soluble exogenous antigens (endosomes)	BioSystems: REACTOME					0.0003148	0.02521
Collagen degradation	BioSystems: REACTOME							0.0001151	0.04352
Iron uptake and transport	BioSystems: REACTOME							0.0001522	0.04352
Valine, leucine and isoleucine biosynthesis	BioSystems: KEGG							0.0002247	0.04352
Hepatitis C	BioSystems: KEGG									6.68e-09	3.62e-07
Toxoplasmosis	BioSystems: KEGG									3.03e-08	1.54e-06
Antigen processing and presentation	BioSystems: KEGG									7.28e-08	3.22e-06
Fluid shear stress and atherosclerosis	BioSystems: KEGG									1.4e-07	6.04e-06
Hepatitis B	BioSystems: KEGG									1.72e-07	7.23e-06
Chaperones modulate interferon Signaling Pathway	MSigDB C2 BIOCARTA (v6.0)									2.74e-07	1.07e-05
Th1/Th2 Differentiation	MSigDB C2 BIOCARTA (v6.0)									2.74e-07	1.07e-05
IL2 signaling events mediated by PI3K	BioSystems: Pathway Interaction Database									2.97e-07	1.13e-05
Diseases associated with the TLR signaling cascade	BioSystems: REACTOME									1.68e-06	5.33e-05
Diseases of Immune System	BioSystems: REACTOME									1.68e-06	5.33e-05
Apoptosis	BioSystems: REACTOME									2.55e-06	7.77e-05
Programmed Cell Death	BioSystems: REACTOME									3.22e-06	9.65e-05
Adaptive Immune System	BioSystems: REACTOME									7.67e-06	0.000215
Nuclear Factor Kappa B signaling	Pathway Ontology									1.2e-05	0.00032
Innate Immune System	BioSystems: REACTOME									1.34e-05	0.000352
Intrinsic Pathway for Apoptosis	BioSystems: REACTOME									1.41e-05	0.000365
HIV-I Nef: negative effector of Fas and TNF	MSigDB C2 BIOCARTA (v6.0)									1.58e-05	0.000401
EPO signaling pathway	BioSystems: Pathway Interaction Database									1.7e-05	0.00042
Cytokines can induce activation of matrix metalloproteinases, which degrade extracellular matrix.	MSigDB C2 BIOCARTA (v6.0)									2.68e-05	0.000625
MAPK signaling pathway	BioSystems: KEGG									3.4e-05	0.000772
Toll-Like Receptors Cascades	BioSystems: REACTOME									4.11e-05	0.000895
Regulation of IFNA signaling	BioSystems: REACTOME									4.17e-05	0.000898
RIG-I-like receptor signaling pathway	BioSystems: KEGG									7.34e-05	0.00142
TNF receptor superfamily (TNFSF) members mediating non-canonical NF-kB pathway	BioSystems: REACTOME									7.18e-05	0.00142
Leishmaniasis	BioSystems: KEGG									0.000102	0.00195
T cell activation	PantherDB									0.000141	0.00265
RIP-mediated NFkB activation via ZBP1	BioSystems: REACTOME									0.00016	0.00298
Activation of NOXA and translocation to mitochondria	BioSystems: REACTOME									0.000163	0.00302
Activated TLR4 signalling	BioSystems: REACTOME									0.000184	0.00333
Antigen Dependent B Cell Activation	MSigDB C2 BIOCARTA (v6.0)									0.000182	0.00333
Apoptotic Signaling in Response to DNA Damage	MSigDB C2 BIOCARTA (v6.0)									0.000203	0.00354
IL 2 signaling pathway	MSigDB C2 BIOCARTA (v6.0)									0.000203	0.00354
HIV-1 Nef: Negative effector of Fas and TNF-alpha	BioSystems: Pathway Interaction Database									0.000242	0.0041
Intestinal immune network for IgA production	BioSystems: KEGG									0.00024	0.0041
RIG-I/MDA5 mediated induction of IFN-alpha/beta pathways	BioSystems: REACTOME									0.000303	0.00504
NFkB activation by Nontypeable Hemophilus influenzae	MSigDB C2 BIOCARTA (v6.0)									0.000314	0.00516
Alternative NF-kappaB pathway	BioSystems: Pathway Interaction Database									0.000321	0.00518
Signaling by PDGF	BioSystems: REACTOME									0.000336	0.00536
Trafficking and processing of endosomal TLR	BioSystems: REACTOME									0.000354	0.00555
ZBP1(DAI) mediated induction of type I IFNs	BioSystems: REACTOME									0.000384	0.00597
ER-Phagosome pathway	BioSystems: REACTOME									0.000395	0.00603
Toll Like Receptor 4 (TLR4) Cascade	BioSystems: REACTOME									0.00041	0.0062
Inflammation mediated by chemokine and cytokine signaling pathway	PantherDB									0.000432	0.00642
Transcriptional regulation of white adipocyte differentiation	BioSystems: REACTOME									0.00043	0.00642
Influence of Ras and Rho proteins on G1 to S Transition	MSigDB C2 BIOCARTA (v6.0)									0.000465	0.00685
ATF-2 transcription factor network	BioSystems: Pathway Interaction Database									0.000498	0.00726
Signaling by SCF-KIT	BioSystems: REACTOME									0.000526	0.00761
IkBA variant leads to EDA-ID	BioSystems: REACTOME									0.00055	0.00783
Interleukin-1 processing	BioSystems: REACTOME									0.00055	0.00783
Bladder cancer	BioSystems: KEGG									0.000589	0.00831
Cadmium induces DNA synthesis and proliferation in macrophages	MSigDB C2 BIOCARTA (v6.0)									0.000618	0.00857
MyD88 dependent cascade initiated on endosome	BioSystems: REACTOME									0.000647	0.00883
Toll Like Receptor 7/8 (TLR7/8) Cascade	BioSystems: REACTOME									0.000647	0.00883
Regulation of TP53 Expression	BioSystems: REACTOME									0.000681	0.00914
TICAM1 deficiency - HSE	BioSystems: REACTOME									0.000681	0.00914
Viral carcinogenesis	BioSystems: KEGG									0.000719	0.00957
Tuberculosis	BioSystems: KEGG									0.000749	0.00991
IL6-mediated signaling events	BioSystems: Pathway Interaction Database									0.000765	0.01
Inflammasomes	BioSystems: REACTOME									0.000791	0.0101
intrinsic apoptotic	Pathway Ontology									0.000788	0.0101
Ligand-dependent caspase activation	BioSystems: REACTOME									0.000791	0.0101
Regulation of transcriptional activity by PML	MSigDB C2 BIOCARTA (v6.0)									0.000791	0.0101
IKBKG deficiency causes anhidrotic ectodermal dysplasia with immunodeficiency (EDA-ID) (via TLR)	BioSystems: REACTOME									0.000864	0.0109
Toll Like Receptor 9 (TLR9) Cascade	BioSystems: REACTOME									0.000879	0.011
Downstream signal transduction	BioSystems: REACTOME									0.000901	0.0112
Activation of IRF3/IRF7 mediated by TBK1/IKK epsilon	BioSystems: REACTOME									0.000997	0.0121
MyD88-independent TLR3/TLR4 cascade	BioSystems: REACTOME									0.00102	0.0121
T Cell Signal Transduction	MSigDB C2 BIOCARTA (v6.0)									0.000978	0.0121
Toll Like Receptor 3 (TLR3) Cascade	BioSystems: REACTOME									0.00102	0.0121
TRIF-mediated TLR3/TLR4 signaling	BioSystems: REACTOME									0.00102	0.0121
Activation of BH3-only proteins	BioSystems: REACTOME									0.00108	0.0125
Antifolate resistance	BioSystems: KEGG									0.00108	0.0125
Asthma	BioSystems: KEGG									0.00108	0.0125
EGF Signaling Pathway	MSigDB C2 BIOCARTA (v6.0)									0.00108	0.0125
Keratinocyte Differentiation	MSigDB C2 BIOCARTA (v6.0)									0.0011	0.0127
Apoptosis is mediated by caspases, cysteine proteases arranged in a proteolytic cascade.	MSigDB C2 BIOCARTA (v6.0)									0.00124	0.0141
BH3-only proteins associate with and inactivate anti-apoptotic BCL-2 members	BioSystems: REACTOME									0.00127	0.0142
EGFR Transactivation by Gastrin	BioSystems: REACTOME									0.00127	0.0142
PDGF Signaling Pathway	MSigDB C2 BIOCARTA (v6.0)									0.00126	0.0142
CLEC7A (Dectin-1) signaling	BioSystems: REACTOME									0.00135	0.015
Fas Signaling Pathway	MSigDB C2 BIOCARTA (v6.0)									0.00137	0.015
LPA receptor mediated events	BioSystems: Pathway Interaction Database									0.00137	0.015
Induction of apoptosis through DR3 and DR4/5 Death Receptors	MSigDB C2 BIOCARTA (v6.0)									0.00145	0.0157
ATM Signaling Pathway	MSigDB C2 BIOCARTA (v6.0)									0.00152	0.0163
Intracellular Signalling Through Adenosine Receptor A2b and Adenosine	SMPDB									0.00166	0.0177
Caspase cascade in apoptosis	BioSystems: Pathway Interaction Database									0.00171	0.018
Toll receptor signaling pathway	PantherDB									0.00171	0.018
Class I MHC mediated antigen processing & presentation	BioSystems: REACTOME									0.0018	0.0182
Double Stranded RNA Induced Gene Expression	MSigDB C2 BIOCARTA (v6.0)									0.00178	0.0182
Fc epsilon RI signaling pathway	BioSystems: KEGG									0.00179	0.0182
Free Radical Induced Apoptosis	MSigDB C2 BIOCARTA (v6.0)									0.00178	0.0182
TRIF-mediated programmed cell death	BioSystems: REACTOME									0.00178	0.0182
The Co-Stimulatory Signal During T-cell Activation	MSigDB C2 BIOCARTA (v6.0)									0.00183	0.0184
Cytosolic sensors of pathogen-associated DNA	BioSystems: REACTOME									0.00195	0.0193
Downstream signaling events of B Cell Receptor (BCR)	BioSystems: REACTOME									0.00197	0.0193
The NLRP1 inflammasome	BioSystems: REACTOME									0.00196	0.0193
TRAF3 deficiency - HSE	BioSystems: REACTOME									0.00196	0.0193
Fc epsilon receptor (FCERI) signaling	BioSystems: REACTOME									0.0021	0.0204
Signaling events mediated by Stem cell factor receptor (c-Kit)	BioSystems: Pathway Interaction Database									0.0021	0.0204
Signaling events mediated by TCPTP	BioSystems: Pathway Interaction Database									0.00216	0.0208
Chronic myeloid leukemia	BioSystems: KEGG									0.0023	0.0219
Natural killer cell mediated cytotoxicity	BioSystems: KEGG									0.00232	0.022
Epstein-Barr virus infection	BioSystems: KEGG									0.00234	0.0221
B Lymphocyte Cell Surface Molecules	MSigDB C2 BIOCARTA (v6.0)									0.0024	0.0223
TRAF6 mediated induction of NFkB and MAP kinases upon TLR7/8 or 9 activation	BioSystems: REACTOME									0.00238	0.0223
G alpha 13 Pathway	MSigDB C2 BIOCARTA (v6.0)									0.00245	0.0226
PDGFR-beta signaling pathway	BioSystems: Pathway Interaction Database									0.00256	0.0235
NF-kB Signaling Pathway	MSigDB C2 BIOCARTA (v6.0)									0.00261	0.0238
Signaling by Leptin	BioSystems: REACTOME									0.00266	0.0241
Signalling to RAS	BioSystems: REACTOME									0.00297	0.0268
MyD88:Mal cascade initiated on plasma membrane	BioSystems: REACTOME									0.00311	0.0274
Synthesis of Leukotrienes (LT) and Eoxins (EX)	BioSystems: REACTOME									0.00307	0.0274
Toll Like Receptor 2 (TLR2) Cascade	BioSystems: REACTOME									0.00311	0.0274
Toll Like Receptor TLR1:TLR2 Cascade	BioSystems: REACTOME									0.00311	0.0274
Toll Like Receptor TLR6:TLR2 Cascade	BioSystems: REACTOME									0.00311	0.0274
Pathways in cancer	BioSystems: KEGG									0.00318	0.0278
VEGFR2 mediated cell proliferation	BioSystems: REACTOME									0.00319	0.0278
Signaling by the B Cell Receptor (BCR)	BioSystems: REACTOME									0.00326	0.0283
PI3K-Akt signaling pathway	BioSystems: KEGG									0.00336	0.0289
CXCR4-mediated signaling events	BioSystems: Pathway Interaction Database									0.00339	0.029
Signalling by NGF	BioSystems: REACTOME									0.00348	0.0295
TNF/Stress Related Signaling	MSigDB C2 BIOCARTA (v6.0)									0.00358	0.03
TRAF6 mediated NF-kB activation	BioSystems: REACTOME									0.00358	0.03
Interleukin-2 signaling	BioSystems: REACTOME									0.00368	0.0308
Interleukin-12 signaling	BioSystems: REACTOME									0.00384	0.0315
Signalling to ERKs	BioSystems: REACTOME									0.00382	0.0315
Transcriptional activation of cell cycle inhibitor p21	BioSystems: REACTOME									0.00384	0.0315
Transcriptional activation of p53 responsive genes	BioSystems: REACTOME									0.00384	0.0315
DEx/H-box helicases activate type I IFN and inflammatory cytokines production	BioSystems: REACTOME									0.00401	0.0325
Viral myocarditis	BioSystems: KEGG									0.00401	0.0325
Activation of gene expression by SREBF (SREBP)	BioSystems: REACTOME									0.0043	0.0347
C-type lectin receptors (CLRs)	BioSystems: REACTOME									0.00476	0.0376
Insulin Pathway	BioSystems: Pathway Interaction Database									0.00476	0.0376
insulin signaling	Pathway Ontology									0.00476	0.0376
Neuropeptides VIP and PACAP inhibit the apoptosis of activated T cells	MSigDB C2 BIOCARTA (v6.0)									0.00476	0.0376
Atypical NF-kappaB pathway	BioSystems: Pathway Interaction Database									0.005	0.0386
GRB2 events in EGFR signaling	BioSystems: REACTOME									0.00506	0.0386
RAF/MAP kinase cascade	BioSystems: REACTOME									0.00506	0.0386
RXR and RAR heterodimerization with other nuclear receptor	BioSystems: Pathway Interaction Database									0.005	0.0386
SHC1 events in EGFR signaling	BioSystems: REACTOME									0.00506	0.0386
SHC1 events in ERBB4 signaling	BioSystems: REACTOME									0.005	0.0386
SOS-mediated signalling	BioSystems: REACTOME									0.00506	0.0386
Downstream TCR signaling	BioSystems: REACTOME									0.0051	0.0388
NIK-->noncanonical NF-kB signaling	BioSystems: REACTOME									0.00513	0.0388
Arf6 trafficking events	BioSystems: Pathway Interaction Database									0.00526	0.0396
Caspase activation via extrinsic apoptotic signalling pathway	BioSystems: REACTOME									0.00545	0.0403
Dorso-ventral axis formation	BioSystems: KEGG									0.00545	0.0403
Growth Hormone Signaling Pathway	MSigDB C2 BIOCARTA (v6.0)									0.00545	0.0403
IGF1 pathway	BioSystems: Pathway Interaction Database									0.00545	0.0403
DAP12 signaling	BioSystems: REACTOME									0.00555	0.0405
Dectin-1 mediated noncanonical NF-kB signaling	BioSystems: REACTOME									0.00555	0.0405
The role of GTSE1 in G2/M progression after G2 checkpoint	BioSystems: REACTOME									0.00555	0.0405
ARMS-mediated activation	BioSystems: REACTOME									0.00582	0.0419
Proteasome	BioSystems: KEGG									0.0058	0.0419
Signalling to p38 via RIT and RIN	BioSystems: REACTOME									0.00582	0.0419
Small cell lung cancer	BioSystems: KEGG									0.00589	0.0423
Frs2-mediated activation	BioSystems: REACTOME									0.00602	0.0426
NGF signalling via TRKA from the plasma membrane	BioSystems: REACTOME									0.00601	0.0426
amyotrophic lateral sclerosis disease	Pathway Ontology									0.00614	0.0428
JAK-STAT signaling	Pathway Ontology									0.00619	0.0428
MAPK1/MAPK3 signaling	BioSystems: REACTOME									0.00622	0.0428
programmed cell death	Pathway Ontology									0.00614	0.0428
Stress Induction of HSP Regulation	MSigDB C2 BIOCARTA (v6.0)									0.00614	0.0428
Tumor Necrosis Factor Pathway.	MSigDB C2 BIOCARTA (v6.0)									0.00619	0.0428
Activation of RAS in B cells	BioSystems: REACTOME									0.00629	0.0431
Interleukin-1 signaling	BioSystems: REACTOME									0.00637	0.0433
Oxidative stress response	PantherDB									0.00637	0.0433
Prolonged ERK activation events	BioSystems: REACTOME									0.00644	0.0434
Proteoglycans in cancer	BioSystems: KEGG									0.00642	0.0434
Signaling by EGFR	BioSystems: REACTOME									0.00692	0.0465
Interleukin receptor SHC signaling	BioSystems: REACTOME									0.00711	0.0475
Prostate cancer	BioSystems: KEGG									0.00712	0.0475
Acetylation and Deacetylation of RelA in The Nucleus	MSigDB C2 BIOCARTA (v6.0)									0.00741	0.0486
GRB2 events in ERBB2 signaling	BioSystems: REACTOME									0.00741	0.0486
IRAK2 mediated activation of TAK1 complex upon TLR7/8 or 9 stimulation	BioSystems: REACTOME									0.00741	0.0486
p53 Signaling Pathway	MSigDB C2 BIOCARTA (v6.0)									0.00741	0.0486
p53-Dependent G1 DNA Damage Response	BioSystems: REACTOME									0.00748	0.0487
p53-Dependent G1/S DNA damage checkpoint	BioSystems: REACTOME									0.00748	0.0487
