## Supplementary table 3 for "CD4+CCR6+ T cells dominate the BCG-induced transcriptional signature"

### Sheet: Sheet1
MAIT Signature (n=110)		Th1* Signature (n=207)
ANKRD20A11P		ABCB1
APBA2		ABCG2
ARID5B		ACBD5
ATP8B2		ACSM1
C15orf2		ADAM23
C16orf45		ADRB2
C17orf103		AIG1
C1orf162		ALOXE3
C1orf21		ASPM
C6orf25		ATPAF1-AS1
CCR7		ATXN7L3
CD8B		B3GALTL
CHEK1		BCL2L11
CMKLR1		C11orf31
COTL1		C11orf75
CSDA		C12orf33
CSGALNACT1		C12orf53
CST3		C14orf28
CX3CR1		C16orf48
ERBB2		C17orf50
FADS1		C1orf200
FAM161A		C1orf95
FCGR3A		C3AR1
FCRL6		C4orf44
FGFBP2		C6orf228
FGFR2		C6orf25
FGR		C8orf83
FXYD2		CACNA1C
FYB		CAMK1D
FZD4		CAMK2N1
GCET2		CATSPERB
GNLY		CBR4
GPR137B		CCL20
GPR56		CCR2
GZMB		CCR9
GZMH		CD160
HLA-DMA		CD1C
HLA-DPA1		CDS1
HLA-DPB1		CEBPD
HLA-DQA1		CFH
HLA-DRA		CISH
HLA-DRB1		CLIC4
HLA-DRB5		COL24A1
HLA-DRB6		COL5A3
IFNG		COL9A2
IL5RA		COLQ
IRF4		CPA5
ITGA4		CR1
ITGAM		CXCR6
ITGB1		CYFIP1
ITK		CYP2E1
KIF19		D4S234E
KIR2DL1		DAB1
KIR2DL3		DKK3
KIR2DS4		DPP4
KLRAP1		EDN1
KLRC2		ELOVL4
KLRC3		ELOVL6
KLRC4		ENPP1
KLRC4-KLRK1		EPB41L4A-AS1
KLRD1		FAM209B
KLRK1		FAM26F
LAIR2		FAM50B
LEF1		FCER1G
LGALS1		FGD2
LILRB1		FGF9
LINC00152		FILIP1L
LOC100216479		FRMD8
LOC100506746		FZD8
LOC100506930		GAB1
LOC283177		GLRX2
LOC338817		GOLGA6L5
LOC646278		GPR160
LOC729603		GREM2
LRRC8B		GRHL2
LRRC8C		HDHD3
MAL		HNRNPA1
MIAT		HOMER1
MTSS1		HSD17B7P2
MYO3B		HSPE1
NELL2		IER5
NGFRAP1		IFI44L
NUSAP1		IL12RB2
PASK		IL18R1
PATL2		IL18RAP
PROK2		IL1RL1
PRSS23		IL23R
PTPRK		IL32
RAB37		IMMP2L
RGS1		ISOC1
RRM2		ITGB1BP1
SELL		KCNQ3
SEMA5A		KIT
SERINC5		LAMA2
SMAD9		LAPTM4B
SPON2		LATS2
ST8SIA1		LINC00526
TBC1D4		LOC100132077
TIGIT		LOC100499489
TNFRSF9		LOC100507421
TTC38		LOC145474
TUBA1A		LOC643529
TXNDC3		LOC729041
XCL1		LOC93622
XCL2		LPAR3
ZC3H12D		LRRC16B
ZEB2		LRRTM2
ZNF365		LSM5
ZNF683		LTB
ZNF829		LZTFL1
		MAN1A1
		ME1
		MESDC1
		MIA
		MIR31HG
		MIR3916
		MIR4298
		MTUS2
		NACA2
		NCAPG2
		NIT2
		NPM3
		NTN4
		OCEL1
		PABPC1
		PARD6A
		PDE4D
		PDHX
		PDZD2
		PELI3
		PLEKHN1
		PPBP
		PPIA
		PREP
		PRF1
		PRO1768
		PROCR
		PROK2
		PSMB5
		PSMG3
		PTGS2
		PTPRF
		RAB12
		RAD54B
		RAI14
		RHOU
		RIPK2
		RLN2
		RPL17
		RPL31P11
		RPL39
		RRAGD
		RUNX2
		S100B
		SAMD12-AS1
		SASH1
		SAT2
		2020-09-04
		SIPA1L2
		SLC17A3
		SLC22A15
		SLC4A10
		SLFN14
		SND1-IT1
		SNHG12
		SNHG8
		SNORA23
		SNORA25
		SNORA56
		SNORA8
		SNORD100
		SNORD50A
		SOCS5
		SPCS3
		SPON1
		SRSF2
		SRSF9
		STRAP
		TEC
		TEPP
		THY1
		TLE1
		TMED9
		TMEM136
		TMEM183A
		TMEM186
		TNFSF13B
		TPBG
		TPM2
		TSHZ3
		TSPAN15
		UBE2E2
		UNC13B
		UST
		WASF1
		WDR54
		WFDC2
		WNT1
		WNT10B
		XCL2
		XIST
		YRDC
		ZAK
		ZFHX3
		ZNF133
		ZNF444
		ZNF711
